# Spatial differences in stoichiometry of EGR phosphatase and Microtubule-Associated Stress Protein 1 control root meristem activity during drought stress

**DOI:** 10.1101/2021.10.06.463370

**Authors:** Toshisangba Longkumer, Chih-Yun Chen, Marco Biancucci, Govinal Badiger Bhaskara, Paul E. Verslues

## Abstract

During moderate severity drought and low water potential (ψ_w_) stress, poorly understood signaling mechanisms restrict both meristem cell division and subsequent cell expansion. We found that the Clade E Growth-Regulating 2 (*EGR2*) protein phosphatase and *Microtubule Associated Stress Protein 1* (*MASP1*) differed in their stoichiometry of expression across the root meristem and had opposing effects on root meristem activity at low ψ_w_. Ectopic MASP1 or EGR expression increased or decreased, respectively, root meristem size and root elongation during low ψ_w_ stress. This, along with the ability of phosphomimic MASP1 to overcome EGR suppression of root meristem size and observation that ectopic EGR expression had no effect on unstressed plants, indicated that during low ψ_w_ EGR activation and attenuation of MASP1 phosphorylation in their overlapping zone of expression determines root meristem size and activity. Ectopic EGR expression also decreased root cell size at low ψ_w_. Conversely, both the *egr1-1egr2-1* and *egr1-1egr2-1masp1-1* mutants had similarly increased root cell size; but, only *egr1-1egr2-1* had increased cell division. These observations demonstrated that EGRs affect meristem activity via MASP1 but affect cell expansion via other mechanisms. Interestingly, EGR2 was highly expressed in the root cortex, a cell type important for growth regulation and environmental response.
