## Supplemental Tables 1-2 for "Spatial differences in stoichiometry of EGR phosphatase and Microtubule-Associated Stress Protein 1 control root meristem activity during drought stress"

### Sheet: Table S1
Supplemental Table S1: Transgenic lines used in this study.
Transgenic line	Construct	Genetic Background	Experiments used for	Data shown in Figure:	Data Shown in Sup Figure:	Comment
35S:MASP1 T3-1/CycB1::GUS	untagged	CycB1::GUS	CycB1::GUS assay	2	S3, S4
35S:MASP1 T3-3/CycB1::GUS	untagged	CycB1::GUS	CycB1::GUS assay, Edu staining, root elongation, meristem size, cell length	1, 2, 3	S2, S3, S4, S5, S7
35S:YFP MASP1XCycB1::GUS F3	N-terminal YFP	CycB1::GUS	CycB1::GUS assay, Edu staining, root elongation, cell length	1, 2	S2, S4, S5, S8, S9
35S:YFP-MASP1 T3-2	N-terminal YFP	Col-0	YFP line scan, meristem size	3	S7, S12
35S:YFP-MASP1 T3-3	N-terminal YFP	Col-0	YFP line scan		S12
35S:YFP-MASP1 T4-2	N-terminal YFP	Col-0	YFP line scan, Edu staining, root elongation, meristem size, cell length	1, 3	S2, S4, S7, S12
35S:YFP-MASP1 T4-3	N-terminal YFP	Col-0	YFP line scan		S12
35S:YFP-EGR1 T4-7	N-terminal YFP	Col-0	YFP line scan, root elongation, Edu staining, meristem size, cell length	1, 3, 5	S2, S3, S4, S5, S7, S8, S9, S12	Used for crossing in Fig.5B F1 experiment
35S:EGR1 T2-2XCycB1::GUS F3	untagged	CycB1::GUS	CycB1::GUS assay, Edu staining, root elongation, meristem size, cell length	1, 2, 3	S2, S3, S4, S5, S7
35S:YFP-EGR1 T2-12XCycB1::GUS F3	N-terminal YFP	CycB1::GUS	YFP line scan, CycB1::GUS assay, Edu staining, root elongation, meristem size, cell length	1, 2, 3	S2, S4, S5, S7, S12
35S:MASP1 T4-1	untagged	TUA6-GFP	meristem size	5		Used for crossing in Fig.5B F1 experiment
35S:MASP1 T4-2	untagged	TUA6-GFP	meristem size	5
35S:MASP1_S670A T4-3	untagged	TUA6-GFP	meristem size	5
35S:MASP1_S670A T4-4	untagged	TUA6-GFP	meristem size	5		Used for crossing in Fig.5B F1 experiment
35S:MASP1_S670D T4-2	untagged	TUA6-GFP	meristem size	5
35S:MASP1_S670D T4-6	untagged	TUA6-GFP	meristem size	5		Used for crossing in Fig.5B F1 experiment
EGR2pro:EGR2-YFP/egr1-1egr2-1 #6	Genomic clone with native promoter, C-terminal YFP	egr1-1egr2-1	growth assay, microscopy	4	S11, S14
EGR2pro:EGR2-YFP/egr1-1egr2-1 #11	Genomic clone with native promoter, C-terminal YFP	egr1-1egr2-1	growth assay, microscopy	4	S11, S14
EGR2pro:EGR2-YFP/egr1-1egr2-1 #13	Genomic clone with native promoter, C-terminal YFP	egr1-1egr2-1	growth assay, microscopy	4	S11, S14
EGR2pro:EGR2-YFP/W.T. #6	Genomic clone with native promoter, C-terminal YFP	Col-0	growth assay, microscopy		S11
EGR2pro:EGR2-YFP/W.T. #13	Genomic clone with native promoter, C-terminal YFP	Col-0	growth assay, microscopy		S11
MASP1pro:MASP1-YFP/masp1-1 #2	Genomic clone with native promoter, C-terminal YFP	masp1-1	growth assay, microscopy	4	S10, S14
MASP1pro:MASP1-YFP/masp1-1 #17	Genomic clone with native promoter, C-terminal YFP	masp1-1	growth assay, microscopy	4	S10, S14
MASP1pro:MASP1-YFP/masp1-1 #20	Genomic clone with native promoter, C-terminal YFP	masp1-1	growth assay, microscopy	4	S10, S14
MASP1pro:MASP1-YFP/W.T. #2	Genomic clone with native promoter, C-terminal YFP	Col-0	growth assay, microscopy		S10	line #2 in the masp1-1 background was crossed to W.T. and selection and PCR screening used to identify plants homozygous for the MASPpro:MASP1-YFP contruct but lacking the masp1-1 T-DNA insertion.
MASP1pro:MASP1-YFP/W.T #20	Genomic clone with native promoter, C-terminal YFP	Col-0	growth assay, microscopy		S10	line #20 in the masp1-1 background was crossed to W.T. and selection and PCR screening used to identify plants homozygous for the MASPpro:MASP1-YFP contruct but lacking the masp1-1 T-DNA insertion.
EGR2pro:GUS #1	Native promoter controling GUS reporter expression	Col-0	GUS staining	4	S13
EGR2pro:GUS #3	Native promoter controling GUS reporter expression	Col-0	GUS staining	4	S13
EGR2pro:GUS #4	Native promoter controling GUS reporter expression	Col-0	GUS staining	4	S13
MASP1pro:GUS #1	Native promoter controling GUS reporter expression	Col-0	GUS staining	4	S13
MASP1pro:GUS #6	Native promoter controling GUS reporter expression	Col-0	GUS staining	4	S13
MASP1pro:GUS #7	Native promoter controling GUS reporter expression	Col-0	GUS staining	4	S13

### Sheet: Table S2
Supplemental Table S2: Primer sequences.
Primer name	Sequence	Description
EGR2_attB1_FW2	AAAAAGCAGGCTTCcaactctcggttacctaat	Amplification of genomic fragment of EGR2 gene for native promoter YFP construct
EGR2_attB2_RV	AGAAAGCTGGGTCCTTTAAAATCGTCATGGCAT
EGR2 1.8Kb+UTRpD207F	AAAAAGCAGGCTTCACATCAACTATGTTCACG	Amplification of genomic fragment upstream of EGR2 gene for promoter GUS construct
EGR2 1.8KbUTRpD207R	AGAAAGCTGGGTCCTTTTAAATACCCCAAAA
MASP1_attB_F	AAAAAGCAGGCTCCgtaaagaaaggtacaaagg	Amplification of genomic fragment of MASP1 gene for native promoter YFP construct
MASP1_attB_R	AGAAAGCTGGGTCGATAGGTCCGAGAGTTCC
1.3K MASP1 for	AAAAAGCAGGCTTCgtaaagaaaggtacaaagg	Amplification of genomic fragment upstream of MASP1 gene for promoter GUS construct
1.3K MASP1 rev	AGAAAGCTGGGTtgtgtcaaacttaataac
